# Transcriptomic profiling of plaque psoriasis and cutaneous T cell subsets during treatment with secukinumab

**DOI:** 10.1101/764118

**Authors:** Jared Liu, Hsin-Wen Chang, Kristen M. Beck, Sahil Sekhon, Timothy H. Schmidt, Di Yan, Zhi-Ming Huang, Eric J. Yang, Isabelle M. Sanchez, Mio Nakamura, Shrishti Bhattarai, Quinn Thibodeaux, Richard Ahn, Tina Bhutani, Michael D. Rosenblum, Wilson Liao

## Abstract

The IL17A inhibitor secukinumab is efficacious for the treatment of psoriasis. In order to define its mechanism of action, it is important to understand its impact on psoriatic whole skin tissue as well as specific skin-resident immune cell populations such as T lymphocytes. In this study, we treated 15 moderate-to-severe plaque psoriasis patients with secukinumab and characterized the longitudinal transcriptomic changes of whole lesional skin tissue and cutaneous CD4^+^ T effector cells (Teffs), CD4^+^ T regulatory cells (Tregs), and CD8^+^ T effector cells during 12 weeks of treatment. Secukinumab was clinically effective, with 100%, 47%, and 27% of patients in the study achieving PASI75, PASI90, and PASI100 by week 12, respectively. At baseline prior to treatment, we observed that *IL17A* overexpression predominates in psoriatic CD8^+^ T cells rather than Teffs, supporting the importance of IL-17-secreting CD8+ T cells (Tc17) compared to IL-17-secreting CD4+ T cells (Th17) cells in the pathogenesis of psoriasis. Although secukinumab targets only *IL17A*, we observed rapid reduction of *IL17A, IL17F, IL23A, IL23R*, and *IFNG* expression in lesional skin as soon as 2 weeks after initiation of treatment and normalization of expression by week 12. Secukinumab treatment resulted in resolution of 89-97% of psoriasis-associated expression differences in both bulk tissue and T cell subsets by week 12 of treatment. Overall, secukinumab appears to rapidly reverse many of the molecular hallmarks of psoriasis.
