## Supplementary Table 1 for "Transcriptomic profiling of plaque psoriasis and cutaneous T cell subsets during treatment with secukinumab"

### Sheet: Sheet1
Supplementary Table 1. Patient demographics.
	Number of patients	%
Age, years
18-34	5	0.33
34-50	6	0.4
51-75	4	0.27
Sex
Male	9	0.6
Female	6	0.4
Race/Ethnicity
Asian/Pacific Islander	4	0.27
Black/African American	2	0.13
Caucasian	5	0.33
Hispanic	4	0.27
Medical Comorbidities
Hypertension	5	0.33
Hyperlipidemia	2	0.13
Diabetes	1	0.07
PCOS	1	0.07
Age of psoriasis onset
Childhood	4	0.27
Adolescence	1	0.07
Adulthood	10	0.67
Family history of psoriasis
Yes	5	0.33
No	10	0.67
Psoriatic arthritis
Yes	1	0.07
No	14	0.93
Prior therapies
Phototherapy	9	0.6
Oral therapy (MTX, CsA)	5	0.33
Biologics	9	0.6
PCOS, polycystic ovarian syndrome; MTX, methotrexate; CsA, cyclosporine
